# Long non-coding RNA-3′UTR interactions coordinate GABA signaling in the brain

**DOI:** 10.1101/2025.09.05.674572

**Authors:** R. Loker, C. Desplan

## Abstract

How functionally related genes are coordinately expressed within a given cell type remains poorly understood. Here we reveal that the 3′UTR, beyond binding RNA-binding proteins and microRNAs, mediates heterotypic RNA-RNA interactions that confer cell type-specific gene expression, and demonstrate that this function is essential for GABAergic signaling in *Drosophila*. We show the vesicular GABA transporter *VGAT* is transcribed pan-neuronally but its translation is repressed in non-GABAergic neurons by miR-7 through three conserved 3′UTR sites. We identify a GABAergic neuron-specific lncRNA, GABA UnLocker (*Gul*), with sequences complementary to all three *VGAT* miR-7 sites that derepresses *VGAT* translation. *Gul* is co-expressed with the adjacent *Gad1* gene, which produces GABA, in all GABAergic neurons, such that a single GABAergic neuron-specific transcriptional input instructs both GABA synthesis and, via *Gul*, the transporter for GABA release. *Gul* also targets other mRNAs in GABA metabolism, suggesting that it coordinates GABAergic gene expression through 3′UTR RNA-RNA interactions.
