## supplemental tables and scripts for "Long non-coding RNA-3′UTR interactions coordinate GABA signaling in the brain": failure_rate_inputs.csv

stack	experiment	nucleus_mask	gaba_mask	dapi_image	gaba_image	dapi_divisor	gaba_divisor	sensor_divisor	quantification	pixel_um	z_step_um	has_glia	borderline_offset	x_min	x_max	y_min	y_max	gaba_cellprob	notes
i339s1	i339	results/i339/images/i339s1-DAPI_0.1358_cp-1.5_tn100_sm1.0_ft0_st0.25_d3d_masks.tif	results/i339/images/i339s1-GABA_0.1358_cp-2.0_sm0.0_ft0_st0.25_d3d_masks.tif	images/i339s1-DAPI_0.1358.tif	images_8bit/i339s1-GABA_0.1358.tif	16	1	16	results/i339/quantification/i339s1_cells.csv	0.1358	0.5002026415094339	False	5	52	804	244	602	-2.0	no glia counterstain acquired; GABA re-tuned to cp -2.0
i339s2	i339	results/i339/images/i339s2-DAPI_0.1513_cp-1.5_tn100_sm1.0_ft0_st0.25_d3d_masks.tif	results/i339/images/i339s2-GABA_0.1513_cp-2.0_sm0.0_ft0_st0.25_d3d_masks.tif	images/i339s2-DAPI_0.1513.tif	images_8bit/i339s2-GABA_0.1513.tif	16	1	16	results/i339/quantification/i339s2_cells.csv	0.1513	0.5002026373626373	False	5	448	780	16	654	-2.0	no glia counterstain acquired; GABA re-tuned to cp -2.0
i340s3	i340	results/i340/images/i340s3-DAPI_0.1666_cp-1.5_tn100_sm1.0_ft0_st0.25_d3d_masks.tif	results/i340/images/i340s3-GABA_0.1666_cp0.0_sm0.0_ft0_st0.25_d3d_masks.tif	images/i340s3-DAPI_0.1666.tif	images_8bit/i340s3-GABA_0.1666.tif	16	1	16	results/i340/quantification/i340s3_cells.csv	0.1666	0.5002026229508196	True	5	272	592	234	944	0.0	dimmer GABA image; re-tuned to cp 0.0
i346s18	i346	results/i346/images/i346s18-DAPI_0.1591875_cp-1.5_tn100_sm1.0_ft0_st0.25_d3d_masks.tif	results/i346/images/i346s18-GABA_0.1591875_cp1.5_sm0.0_ft0_st0.25_d3d_masks.tif	images/i346s18-DAPI_0.1591875.tif	images_8bit/i346s18-GABA_0.1591875.tif	16	1	16	results/i346/quantification/i346s18_cells.csv	0.1591875	0.5002025806451613	True	5	82	830	252	540	1.5
i347s1	i347	results/i347/images/i347s1-DAPI_0.1634_cp-1.5_tn100_sm1.0_ft0_st0.25_d3d_masks.tif	results/i347/images/i347s1-GABA_0.1634_cp1.5_sm0.0_ft0_st0.25_d3d_masks.tif	images/i347s1-DAPI_0.1634.tif	images/i347s1-GABA_0.1634.tif	1	1	1	results/i347/quantification/i347s1_cells.csv	0.1634	0.5002026315789474	True	5	364	1022	478	734	1.5	natively 8-bit
i348s1	i348	results/i348/images/i348s1-DAPI_0.1546_cp-1.5_tn100_sm1.0_ft0_st0.25_d3d_masks.tif	results/i348/images/i348s1-GABA_0.1546_cp1.5_sm0.0_ft0_st0.25_d3d_masks.tif	images/i348s1-DAPI_0.1546.tif	images/i348s1-GABA_0.1546.tif	1	1	1	results/i348/quantification/i348s1_cells.csv	0.1546	0.5002027450980393	True	5	298	1014	238	498	1.5	natively 8-bit
i348s2	i348	results/i348/images/i348s2-DAPI_0.1551_cp-1.5_tn100_sm1.0_ft0_st0.25_d3d_masks.tif	results/i348/images/i348s2-GABA_0.1551_cp1.5_sm0.0_ft0_st0.25_d3d_masks.tif	images/i348s2-DAPI_0.1551.tif	images/i348s2-GABA_0.1551.tif	1	1	1	results/i348/quantification/i348s2_cells.csv	0.1551	0.5002026	True	5	496	786	12	746	1.5	natively 8-bit
i284s2	i284	results/i284/images/i284s2-DAPI_0.2041_cp-1.5_tn100_sm1.0_ft0_st0.25_d3d_masks.tif	results/i284/images/i284s2-GABA_0.2041_cp-3.0_sm0.0_ft0_st0.25_d3d_masks.tif	images/i284s2-DAPI_0.2041.tif	images/i284s2-GABA_0.2041.tif	16	16	16	results/i284/quantification/i284s2_cells.csv	0.2041	0.9999284536082476	True	59	179	1024	612	1000	-3.0	DIFFERENT ANTIBODY: cp -3.0 and offset 59 (p90 rule on its own negatives); its Cyto+ FRACTION is not comparable to the others but its failure rate is scored against its own background
