## supplemental tables and scripts for "Long non-coding RNA-3′UTR interactions coordinate GABA signaling in the brain": failure_rate.csv

stack	n_cytopos	n_cytoneg	bar_rel	n_failed	failure_rate_pct	ci_lo_pct	ci_hi_pct	null_rate_pct	median_rel_cytopos	reach_um_p50	reach_um_p95	gaba_background	borderline_cut	n_dropped_zedge	n_dropped_glia	n_dropped_empty	n_borderline
i340s3	153	422	1.0812	6	3.9	1.8	8.3	25	1.6	5.8	20.3	6.0	11.0	144	1056	132	5185
i346s18	287	1586	1.0695	14	4.9	2.9	8.0	25	1.37	3.7	6.4	11.0	16.0	361	1048	143	4212
i339s2	220	754	1.0637	15	6.8	4.2	10.9	25	1.27	4.3	9.7	10.0	15.0	170	0	387	6084
i348s1	182	903	1.0802	14	7.7	4.6	12.5	25	1.31	4.3	6.9	7.0	12.0	238	822	128	4243
i348s2	180	1090	1.0833	18	10.0	6.4	15.3	25	1.26	3.9	6.8	7.0	12.0	298	906	217	4182
i339s1	224	1741	1.0494	30	13.4	9.5	18.5	25	1.18	3.3	5.4	5.0	10.0	375	0	115	4155
i284s2	526	4928	1.1157	130	24.7	21.2	28.6	25	1.35	4.7	6.6	34.4375	93.0	737	943	107	1150
i347s1	228	1068	1.1109	81	35.5	29.6	41.9	25	1.22	4.3	7.2	7.0	12.0	247	1039	477	4817
