## supplemental tables and scripts for "Long non-coding RNA-3′UTR interactions coordinate GABA signaling in the brain": local_baseline_k_sweep.csv

stack	K	n	null_median_rel	null_mad_rel	reach_um_p50
i339s1	4	1741	0.9924	0.0599	2.3
i339s1	6	1741	0.9921	0.0567	2.7
i339s1	10	1741	0.9921	0.0573	3.4
i339s1	15	1741	0.9941	0.0608	4.0
i339s1	25	1741	0.9912	0.0631	4.9
i339s1	50	1741	0.9894	0.069	6.5
i339s2	4	753	0.9964	0.0672	2.7
i339s2	6	753	0.9983	0.0679	3.3
i339s2	10	753	0.9963	0.0695	4.1
i339s2	15	753	0.9899	0.0743	4.9
i339s2	25	753	0.9917	0.0757	6.1
i339s2	50	753	0.9869	0.0816	8.5
i340s3	4	420	0.9908	0.0891	3.6
i340s3	6	420	0.9908	0.0896	4.3
i340s3	10	420	0.9904	0.0898	5.5
i340s3	15	420	0.9912	0.0949	6.8
i340s3	25	420	0.9841	0.0982	9.0
i340s3	50	420	0.9807	0.1055	13.1
i346s18	4	1586	0.9956	0.0697	2.6
i346s18	6	1586	0.9968	0.0683	3.0
i346s18	10	1586	0.9969	0.0699	3.7
i346s18	15	1586	0.9961	0.075	4.4
i346s18	25	1586	0.9932	0.0744	5.4
i346s18	50	1586	0.9926	0.078	7.3
i347s1	4	1059	0.9945	0.1064	2.9
i347s1	6	1059	0.9902	0.1087	3.4
i347s1	10	1059	0.9874	0.1131	4.3
i347s1	15	1059	0.9874	0.1162	5.1
i347s1	25	1059	0.9845	0.1174	6.3
i347s1	50	1059	0.9765	0.1282	8.4
i348s1	4	901	0.9918	0.0884	2.9
i348s1	6	901	0.9901	0.0858	3.5
i348s1	10	901	0.9928	0.085	4.4
i348s1	15	901	0.9916	0.0843	5.2
i348s1	25	901	0.9915	0.0886	6.5
i348s1	50	901	0.9926	0.0908	8.8
i348s2	4	1089	0.9949	0.0784	2.7
i348s2	6	1089	1.0005	0.081	3.2
i348s2	10	1089	0.9946	0.083	4.0
i348s2	15	1089	0.9967	0.0818	4.7
i348s2	25	1089	0.993	0.0846	5.9
i348s2	50	1089	0.9941	0.0852	7.9
i284s2	4	4926	0.9921	0.11	3.4
i284s2	6	4926	0.9922	0.1059	3.9
i284s2	10	4926	0.9885	0.1043	4.7
i284s2	15	4926	0.9891	0.1078	5.5
i284s2	25	4926	0.989	0.1077	6.6
i284s2	50	4926	0.9856	0.1092	8.6
