## supplemental tables and scripts for "Long non-coding RNA-3′UTR interactions coordinate GABA signaling in the brain": local_baseline_summary.csv

stack	experiment	K	n_cytopos	n_cytoneg	n_reference_pool	n_below_ref_floor	ref_floor	reach_um_p50	reach_um_p95	reach_um_max	local_ref_p10	local_ref_p90	gradient_p90_p10	r_global	r_local	median_rel_cytopos	null_median_rel	null_mad_rel
i284s2	i284	10	526	4928	11722	2	2.0	4.7	6.6	16.0	28.68	50.1	1.75	0.529	0.64	1.346	0.991	0.1046
i339s1	i339	10	224	1741	4411	0	2.0	3.3	5.4	10.2	16.75	29.29	1.75	0.418	0.743	1.184	0.992	0.0556
i339s2	i339	10	220	754	3117	1	2.0	4.3	9.7	15.4	21.23	31.49	1.48	0.645	0.832	1.267	0.997	0.0678
i340s3	i340	10	153	422	1458	2	2.0	5.8	20.3	28.4	13.19	21.37	1.62	0.784	0.922	1.598	0.991	0.0892
i346s18	i346	10	287	1586	3805	0	2.0	3.7	6.4	14.2	23.35	35.71	1.53	0.729	0.883	1.368	0.998	0.0705
i347s1	i347	10	228	1068	3564	9	2.0	4.3	7.2	16.9	16.44	26.32	1.6	0.436	0.529	1.22	0.994	0.1111
i348s1	i348	10	182	903	3728	2	2.0	4.3	6.9	16.2	32.18	45.84	1.42	0.787	0.843	1.305	0.994	0.0824
i348s2	i348	10	180	1090	4157	1	2.0	3.9	6.8	11.8	29.68	46.37	1.56	0.722	0.787	1.261	1.001	0.08
