## supplemental tables and scripts for "Long non-coding RNA-3′UTR interactions coordinate GABA signaling in the brain": quantification_stats.csv

stack	experiment	x_min	x_max	y_min	y_max	n_cytopos	n_cytoneg	median_sensor_cytopos	median_sensor_cytoneg	fold_change	mannwhitney_u	p_value	rank_biserial_r	prob_superiority_pct	cytopos_pct_of_scored	median_nuclear_gaba_cytopos	median_nuclear_gaba_cytoneg	median_volume_um3_cytopos	median_volume_um3_cytoneg	gaba_background	borderline_cut	n_nuclei_total	n_borderline	n_dropped_glia	n_dropped_empty	n_dropped_zedge	n_outside_region
i284s2	i284	179	1024	612	1000	526	4928	52.55	38.64	1.36	1981711.0	9.270143089967182e-89	0.529	76.5	9.6	113.81	38.9	21.2	19.7	34.4375	93.0	14879	1150	943	107	737	6488
i339s1	i339	52	804	244	602	224	1741	27.38	23.13	1.184	276453.0	2.172138600862721e-24	0.418	70.9	11.4	21.07	8.16	7.0	6.6	5.0	10.0	9305	4155	0	115	375	2695
i339s2	i339	448	780	16	654	220	754	33.27	24.62	1.351	136472.0	3.6860305810369924e-48	0.645	82.3	22.6	42.68	13.29	7.6	7.0	10.0	15.0	10343	6084	0	387	170	2728
i340s3	i340	272	592	234	944	153	422	27.29	18.19	1.5	57578.0	8.18871663265587e-47	0.784	89.2	26.6	51.36	9.37	6.6	9.9	6.0	11.0	8226	5185	1056	132	144	1134
i346s18	i346	82	830	252	540	287	1586	42.91	30.0	1.43	393556.0	2.9173899458849793e-86	0.729	86.5	15.3	50.08	12.3	5.7	6.5	11.0	16.0	9803	4212	1048	143	361	2166
i347s1	i347	364	1022	478	734	228	1068	26.7	21.01	1.271	174811.5	4.524481504739949e-25	0.436	71.8	17.6	38.02	10.03	7.2	8.6	7.0	12.0	10529	4817	1039	477	247	2653
i348s1	i348	298	1014	238	498	182	903	52.51	38.41	1.367	146860.0	3.848292557750436e-63	0.787	89.4	16.8	49.69	10.5	9.1	8.7	7.0	12.0	9729	4243	822	128	238	3213
i348s2	i348	496	786	12	746	180	1090	50.04	36.68	1.364	168947.0	1.8230920932888245e-54	0.722	86.1	14.2	42.29	10.12	8.3	8.3	7.0	12.0	10086	4182	906	217	298	3213
