## supplemental tables and scripts for "Long non-coding RNA-3′UTR interactions coordinate GABA signaling in the brain": patch_exclusions.csv

stack	clusters	n_clusters	n_gaba_rois	n_gaba_total	labels
i346s5	2 6 13 15	4	107	0	106 107 108 128 146 171 214 215 226 239 240 241 254 257 258 268 272 273 292 300 308 340 360 362 363 364 365 366 367 381 382 404 405 406 407 408 410 429 430 431 454 471 472 473 474 516 517 518 520 521 536 537 538 539 561 563 568 584 587 588 591 609 610 611 612 629 630 632 634 654 655 659 662 663 665 691 694 711 712 713 714 717 718 720 721 735 739 740 749 750 752 754 755 768 769 770 772 787 799 805…
i346s18	debris	0	58	0	138 195 208 209 221 222 250 251 263 284 285 319 334 366 400 425 426 437 438 439 455 481 498 499 500 541 553 554 555 576 593 630 641 642 643 661 676 677 678 687 688 689 690 691 705 724 753 754 765 766 767 772 773 774 775 789 838 839
i347s1		0	0	0
i347s4	1 8 14 15 16 20 22	7	244	0	28 29 36 37 40 41 42 110 111 112 113 114 131 132 136 138 161 162 163 184 185 186 187 188 198 212 213 214 215 216 217 236 237 238 243 249 254 255 257 258 259 260 261 262 263 275 276 291 292 293 294 297 308 319 325 326 327 328 329 332 333 351 352 353 354 378 380 381 399 400 401 402 403 421 422 424 443 444 445 459 461 474 477 478 479 482 483 499 500 501 503 505 506 528 529 530 552 553 554 568 569 57…
i347s5	1	1	414	0	50 69 79 80 86 88 89 106 119 120 121 122 123 125 126 129 130 137 143 144 145 146 147 155 158 159 160 161 162 163 169 170 171 172 173 174 175 185 186 188 189 191 192 202 204 205 206 208 211 212 214 215 216 217 228 229 230 231 232 233 235 237 253 254 256 258 264 265 271 274 275 276 277 278 279 280 281 282 283 284 285 286 287 300 301 302 303 304 305 307 308 309 311 313 314 327 328 330 331 346 347 34…
i348s1		0	0	0
i348s2		0	0	0
i340s3		0	0	0
i339s1	1 4 5 10	4	673	1673	3 4 5 6 7 8 9 10 11 12 13 14 15 16 17 18 20 21 22 24 25 28 29 30 32 125 126 130 131 132 133 145 146 147 148 151 153 154 156 171 173 174 175 176 181 189 190 191 192 193 194 216 217 218 219 220 239 240 241 242 244 245 246 248 249 251 252 254 255 257 264 265 266 268 269 270 271 272 274 278 279 280 281 283 284 285 288 289 290 291 292 293 294 296 297 298 299 301 302 304 305 306 308 309 310 311 312 313…
i339s2	1 5 7 11 13 14 22	7	665	2066	6 7 8 9 12 14 15 16 18 20 21 24 25 26 27 65 68 69 70 71 73 74 76 77 78 80 81 82 83 85 88 89 90 91 92 93 94 95 96 97 98 101 102 103 104 105 106 107 108 109 110 111 112 113 114 115 116 119 120 121 122 125 126 127 128 129 130 131 132 133 134 135 136 137 138 139 140 141 142 143 146 147 149 150 151 152 153 154 155 156 157 158 160 161 162 163 164 165 166 167 168 169 170 172 173 174 175 176 177 178 179 …
i284s2		0	0	1056
