## supplemental tables and scripts for "Long non-coding RNA-3′UTR interactions coordinate GABA signaling in the brain": SUBMISSION_CODE_TABLE.xlsx

### Sheet: Analysis scripts
Folder	Script	Language	Role	Purpose	Used for in the manuscript
correlation	extract_matrix.R	R	Input preparation	Runs Seurat AverageExpression on the annotated single-cell objects to write the cluster-mean expression matrix for one CNS region, with the cluster column and any subsetting given as arguments.	Produces the three cluster-mean matrices (optic lobe, ventral nerve cord, central brain) that every single-cell analysis below reads.
correlation	paths.py	Python	Shared module	Resolves input and output files by name rather than by directory, so scripts do not hardcode the folder layout.	Imported by every script in this folder; no output of its own.
correlation	genes.py	Python	Shared module	Maps every gene alias to one canonical FlyBase r6.68 symbol, and defines the gene sets the analyses share. The three matrices were built against different releases, so 28 of the conserved miR-7 targets carry different symbols in different regions.	Imported by every single-cell analysis; without it 30 target genes are silently counted as background in the central brain.
correlation	gul_mir7_correlation.py	Python	Analysis	Core co-variation analysis: ranks each gene's cluster-mean expression, applies the dead-tail retention filter, computes Spearman rho against the anchor gene, and tests groups by Mann-Whitney, a 20,000-iteration permutation test and a cluster-count-matched null.	Fig. S12, and every rho value quoted in the co-variation section.
correlation	fig_gad1_enrichment.py	Python	Analysis	Places the candidate transcripts in the genome-wide Gad1 correlation ranking and tests enrichment of conserved-8mer miR-7 targets in the tail by hypergeometric test, one panel per region.	Fig. 5B and Fig. S12A; the claim that conserved-8mer transcripts are 0.4% of those tested but six of the twenty most Gad1-correlated in every region.
correlation	fig_class_vs_six.py	Python	Analysis	Compares miR-7 site classes against background on two independent readouts, Spearman rho with Gad1 and log2 fold change in GABAergic versus other neurons, with the six proposed targets split out of the 8mer class.	Fig. 5C and Fig. S12B; the claim that the conserved miR-7 target class is flat while the six are not.
correlation	sitetype_stratification_gad1.py	Python	Analysis	Stratifies correlation with Gad1 by best conserved miR-7 site type, dropping genes whose only sites are poorly conserved so the contrast is site versus no site.	Fig. S4E, the panel establishing that the conserved miR-7 class is null before Gul enters the narrative.
correlation	sitetype_stratification.py	Python	Analysis	The Gul-anchored companion to the above, stratifying rho with Gul by site type against a non-target background in each region, with the proposed targets excluded so the 8mer stratum is not circular. Also supplies the site-type classification the other scripts import.	Site-class tests supporting Fig. S4E and Fig. S12; source of the shared site-type lookup.
correlation	mirna_competition.py	Python	Analysis	Tests whether co-variation of conserved-8mer targets tracks the number of competing conserved miRNA families in the same 3'UTR, separating that from the collinear 3'UTR length by partial correlation and by length-matched bands.	Fig. S13A; the competing-families correlation of rho = -0.55.
correlation	gul_duplex_model.py	Python	Analysis	Scans for the longest contiguous Gul:target helix anchored on the miR-7 8mer site, and fits the two-factor model of duplex length plus competing-family count against co-variation, with a permutation test.	Fig. S13B and S13C; the helix correlation rho = +0.43 and the two-factor R2 = 0.36.
correlation	figS13_predictors.py	Python	Analysis	Assembles the four predictor panels from a single shared table, so no panel can drift from another, on the manuscript specification (Gad1 anchor, glia excluded).	Fig. S13, all four panels.
correlation	fig_gul_abundance.py	Python	Analysis	Builds the per-region rank-abundance curves and computes mimic-site stoichiometry, comparing Gul site abundance (expression times three tandem copies) against the summed site abundance of the six proposed targets in GABAergic clusters.	Fig. S14; the 72- to 100-fold site excess.
correlation	fig_switchlike_gaba.py	Python	Analysis	Screens every expressed gene per region for pan-GABAergic detection specificity, detected in at least 90% of GABAergic clusters and at most 20% of the rest, and reports sensitivity to where the Gad1 cutoff is placed.	Fig. S7B; the claim that only Gul and Gad1 meet the criterion among 7,000 to 8,000 transcripts per region.
correlation	fig_vgat_site_count.py	Python	Analysis	Counts conserved miR-7 sites per gene across all 183 TargetScanFly 7.2 miR-7-5p predicted targets, broken out by seed match, with the designated-transcript override applied where TargetScan's representative transcript is not the expressed one.	Fig. S2C; the claim that no gene carries more conserved miR-7 sites than VGAT and that VGAT's three are all 8mers.
correlation	build_rbp_list.py	Python	Input preparation	Builds the RNA-binding protein gene list from GO:0003723 and its 163 molecular-function descendants over the FlyBase GO annotation file. Propagation is required: direct annotations alone give 507 genes against 1,160 with the subtree.	Generates the gene list used by the RBP screen (Fig. S5). Ship the output table with its fetch date, since the GO release is dated.
correlation	rbp_gaba_screen.py	Python	Analysis	Tests whether any RNA-binding protein is GABAergic-restricted or GABAergic-excluded anywhere in the adult CNS, on two readouts: switch-like detection, and log2 fold change ranking against Gad1 and Gul.	Fig. S5; the load-bearing negative that licenses looking for an RNA rather than a protein at the VGAT miR-7 sites.
blast	run_analysis.py	Python	Analysis	Regenerates the whole BLAST specificity pipeline from primary inputs: four blastn-short searches of the Gul and VGAT 3'UTRs against 30,283 FlyBase 3'UTRs, followed by the dustmasker level-20 hard filter, producing the ranked gene tables.	Fig. 3A, Fig. S6 and Fig. S10; the 995-gene full-UTR and 500-gene miR-7-region hit sets.
blast	make_all_sites_table.py	Python	Input preparation	Adds dm6 genome coordinates to every hit in all four searches, for both ends of the duplex (the matched segment in the target 3'UTR and the paired segment on the query).	The coordinate table every conservation script reads; underlies Fig. S6B and S10B.
blast	make_sites_table.py	Python	Input preparation	Assembles one coordinate table for the three curated site classes: the best Gul complement in each of the eight GABA-pathway genes, the three miR-7 sense sites in Gul's own 3'UTR, and the three miR-7 complement cores in the VGAT 3'UTR.	Site coordinates reported in Methods and used for Fig. S11.
blast	fetch_conservation.py	Python	Analysis	Maps each plotted hit to dm6 coordinates and pulls per-base phyloP27way, phyloP124way and phastCons27way from the UCSC REST API, summarising depth of conservation over the matched segment.	The phyloP conservation scoring described in Methods; depth measure accompanying Fig. S6B and S10B.
blast	compute_bls.py	Python	Analysis	The shared Branch Length Score implementation: prunes the UCSC 27-way tree to its 23 Drosophila species, streams the multiz alignment over each site, and scores a species as retaining the site at 80% or greater identity to dm6.	The conservation axis of Fig. S6B and Fig. S10B; imported by the four scripts below.
blast	compute_bls_full.py	Python	Analysis	Branch Length Score for all 995 hits of the Gul full-UTR antisense search.	Fig. S10B, the conservation by complexity quadrant for the Gul query.
blast	compute_bls_vgat.py	Python	Analysis	Branch Length Score for the top 100 hits of the VGAT full-UTR antisense search, flagging Gul as the reciprocal rank-1 partner.	Fig. S6B, the conservation by complexity quadrant for the VGAT query.
blast	compute_bls_sense.py	Python	Analysis	Branch Length Score for the top 100 sense-strand hits of both queries, mapping their coordinates inline since the sense hits are not in the antisense coordinate table.	The sense control distribution in Fig. S6B and Fig. S10B.
orf	analyze.py	Python	Analysis	Enumerates every complete ATG-to-stop ORF in the two Gul isoforms and compares the short suspected non-coding isoform against the long one.	Fig. S8A and Supplementary Note 1; the ORF structures underlying the non-coding claim.
orf	kozak.py	Python	Analysis	Scores the translation-initiation context of each candidate start codon against the Drosophila Cavener consensus, reporting purine at -3 and G at +4.	The Kozak column of the start-codon table in Fig. S8A and Supplementary Note 1.
orf	cons.py	Python	Analysis	Fetches mean phyloP124way and phastCons124way over the key Gul segments: the isoform-unique N-terminal CDS, the 5' leader, the shared coding exon, and a 3'UTR control.	The conservation values in Fig. S8A and Supplementary Note 1 (phyloP +1.77 and phastCons 1.00 for the coding ORF against phyloP -0.29 and phastCons 0.02 for the neuronal one).
orf	startcons.py	Python	Analysis	Maps each candidate start codon to genomic coordinates, reads per-base conservation at those three bases, and checks the orthologue protein alignment at the corresponding residues.	Start-codon conservation in Fig. S8A and Supplementary Note 1.
orf	utr_background.py	Python	Analysis	Builds an empirical background by sampling dm6 genes and comparing mean phyloP over CDS against 3'UTR, to ask how unusual a 3'UTR as conserved as a coding sequence is.	Supplementary Note 1; the context for Gul's unusually conserved 3'UTR.
duplex	thermo.py	Python	Analysis	Thermodynamic duplex analysis with ViennaRNA (RNAduplex equivalent, Turner 2004 parameters) for the three miR-7 sites in the VGAT 3'UTR.	Fig. S2A; the duplex free energies reported in Methods.
duplex	run_cofold.py	Python	Analysis	Runs RNAcofold on the three VGAT miR-7 sites using the 24-nt inputs.	Fig. S2A, the co-folded structures.
duplex	paths.py	Python	Shared module	Resolves the three FASTA inputs relative to the script folder and fails with a message naming what is missing. The four duplex scripts previously carried absolute paths into two directories on the author's machine and would not run elsewhere.	Imported by all four duplex scripts; no output of its own. The inputs it points at ship in duplex/data/.
sensor	quantify_cells.py	Python	Analysis	From the 3D segmentation masks, measures per-nucleus sensor and GABA levels, classifies each nucleus as GABA-positive or negative, and computes the per-region Cyto+ vs Cyto- statistics (medians, fold change, Mann-Whitney U, rank-biserial r).	Fig. 5F and Fig. S3; the per-cell sensor quantification and the reported effect sizes.
sensor	local_baseline.py	Python	Analysis	Scores every cell's sensor signal against the median of its K nearest GABA-negative neighbours (rel = sensor / local reference), and reports the neighbourhood reach and the sensor gradient across each field.	Fig. S4D; the local-background reference behind the failure-rate measure.
sensor	failure_rate.py	Python	Analysis	The whole procedure from masks to the reported failure-rate table: classify, local baseline, z-edge exclusion, per-region bar, and the fraction of GABA-positive neurons not exceeding their own local background, with a 95% CI. Holds the shared classification code the other two sensor scripts import.	Fig. S4D; the per-region failure rates.
