## supplemental tables and scripts for "Long non-coding RNA-3′UTR interactions coordinate GABA signaling in the brain": SUPPLEMENTARY_TABLES_INDEX.csv

Table	Contents	Sheets
Table S1	Drosophila strains and antibodies used in this study.	About; Fly lines; Antibodies
Table S2	Plasmid, oligonucleotide and HCR-probe sequences for the constructs in the study.	About; Plasmids; 3'UTR and sensor fragments; Guide RNAs; Homology arms; HCR probes; Gad1 HCR probes; Gul HCR probes
Table S3	Conserved miR-7 site counts for all 183 TargetScanFly 7.2 miR-7-5p predicted targets, broken out by seed-match type.	About; Per gene
Table S4	Per-cell quantification of the 3'UTR sensor and translation reporter: per-nucleus intensities, per-region summaries, failure rates, and the local-baseline reference.	About; Per cell; Per region; Failure rate; Local baseline; Local baseline K sweep; VGAT sensor, per stack; VGAT sensor, z summary
Table S5	Screen of RNA-binding proteins (GO:0003723 + descendants) for GABAergic-restricted or GABAergic-excluded expression.	About; Per gene; Summary
Table S6	Every hit from the four antisense BLAST searches of the Gul and VGAT 3'UTRs against 30,283 FlyBase 3'UTRs.	About; Hits
Table S7	Open reading frames in the two Gul isoforms: candidate start codons with per-base conservation, and the ORF inventory per isoform.	About; Start codons; Isoform summary
Table S8	Conservation of the Gul-complementary sites: the curated GABA-pathway complements, the three miR-7 mimic sites in the Gul 3'UTR and the three miR-7 complement cores in the VGAT 3'UTR, plus Branch Length Scores for the full BLAST hit sets.	About; Curated sites; Gul query, antisense (all); VGAT query, antisense (top 100); VGAT query, sense control; Gul query, sense control
Table S9	Spearman correlation of every analysed transcript with Gad1 across cluster-mean expression, computed independently in optic lobe, ventral nerve cord and central brain; top-20 enrichment and candidate ranks.	About; Per gene; Top-20 enrichment; Candidate ranks
Table S10	The 33 conserved-8mer miR-7 targets detected in all three CNS regions with a locatable GTCTTCCA 8mer, and the two predictors of the two-factor model.	About; 33 conserved 8mer targets
Table S11	Gul abundance rank per CNS region and the mimic-site stoichiometry (Gul mimic sites vs the sites they compete for).	About; Stoichiometry; Gul abundance rank
