## supplemental tables and scripts for "Long non-coding RNA-3′UTR interactions coordinate GABA signaling in the brain": TableS1_fly_lines_and_antibodies.xlsx

### Sheet: About
Supplementary Table 1
Drosophila strains and antibodies used in this study. Rows are derived from the reagents named in the Methods and Results; cells marked TO COMPLETE are those the text does not specify (sources, stock numbers, RRIDs, dilutions, and the full genotypes of the MARCM and CRISPRa crosses). The final column records the Methods or Results paragraph each reagent is named in.

### Sheet: Fly lines
Line or genotype	What it is	Used in	Source	Identifier	Reference	Named in Methods/Results
Gad1-LexA > myrCherry	GABAergic marker used to score VGAT protein expression	Fig. 1B	Bloomington Drosophila Stock Center (BDSC)	RRID:BDSC_60324		para 15
Canton-S	Wild-type control strain	-	Bloomington Drosophila Stock Center (BDSC)	RRID:BDSC_64349		para 53
VGAT-LexA	The VGAT transcription reporter: LexA inserted upstream of the endogenous VGAT coding sequence, followed immediately by an SV40 terminator	Fig. 1C-D	Gift from J. Simpson	N/A	Simpson, 2016	para 16
smV5-T2A-VGAT (wild type)	Endogenous VGAT translation reporter: nuclear smV5 followed by a self-cleaving T2A peptide, in frame at the N-terminus of VGAT, 3'UTR intact. RMCE with RLV155	Fig. 1C, 1E	This study	N/A		para 17, 66
smV5-T2A-VGAT, 3x miR-7 site deletion	As above with the three miR-7 sites deleted and a synonymous mutation at the fourth, coding-region site. RMCE with RLV157	Fig. 2	This study	N/A		para 22, 66
VGAT-attP	attP-flanked deletion of the VGAT locus, the RMCE host strain	-	Gift from L. Griffith	N/A	Chen et al., 2023	para 66
VGAT 3'UTR sensor, wild type	Tubulin-2xmsGFP2-PEST-NLS with the wild-type VGAT 3'UTR; attP2 (3rd chromosome)	Fig. 1F-G, Fig. 2	This study	N/A		para 18, 53, 61
VGAT 3'UTR sensor, delta-3xmiR-7	As above with the three miR-7 sites deleted; attP2	Fig. 2D-E, Fig. S3	This study	N/A		para 21, 61
miR-7 activity sensor	RLV183 with an SV40 terminator downstream of two complete 23 nt complements to mature miR-7-5p, separated by 25 nt	Fig. S4	This study	N/A		para 62
sgll 3'UTR sensor	RLV183 carrying the sgll 3'UTR	Fig. 5F	This study	N/A		para 62
ScsbetaG 3'UTR sensor	RLV183 carrying the ScsbetaG 3'UTR	Fig. 5F	This study	N/A		para 62
Ssadh 3'UTR sensor	RLV183 carrying the Ssadh 3'UTR	Fig. 5F	This study	N/A		para 62
P5CDh1 3'UTR sensor	RLV183 carrying the P5CDh1 3'UTR	Fig. 5F	This study	N/A		para 62
delta-Gul	CRISPR/Cas9 deletion of the Gul gene body; homozygous lethal	Fig. 4, Fig. S9A	This study	N/A		para 29, 64
miR-7 null allele	Loss-of-function allele of miR-7	Fig. 2, Fig. S3	Gift from A. Brand	N/A	Caygill & Brand, 2017	para 21
nos-Cas9	Germline-specific Cas9 strain used for injection	-	WellGenetics	N/A		para 64
Gul promoter gRNA line	Stable strain expressing guide RNAs targeting the Gul promoter, made by the TRiP group	Fig. 4B-C, Fig. S9B	BDSC	RRID:BDSC_81666	Chavez et al., 2015	para 68
UAS-dCas9-VPR	CRISPRa effector	Fig. 4B-C	Bloomington Drosophila Stock Center (BDSC)	RRID:BDSC_66562	Chavez et al., 2015; Ewen-Campen et al., 2017	para 68
Tubulin.FRT-STOP-FRT.Gal4	Heat-shock-inducible stochastic Gal4 driver (hs-Flp, Tub>STOP>Gal4)	Fig. 4B-C	Bloomington Drosophila Stock Center (BDSC)	RRID:BDSC_64767		para 30, 68
UAS-myr.tdTomato	Clone reporter for CRISPRa experiments	Fig. 4C	Bloomington Drosophila Stock Center (BDSC)	RRID:BDSC_32221		para 68
MARCM components	Stock used for the MARCM clones: ywFL122 Tub.G4 UAS-6xMyc-GFPnls; UAS.y+/CyO; Tub-Gal80 FRT2A/TM6B	Fig. 4	Gift from G. Struhl	N/A		para 29, 53

### Sheet: Antibodies
Antibody	Host and clonality	Application	Dilution	Source	Identifier or RRID	Notes	Named in Methods/Results
anti-VGAT	Rabbit, polyclonal	IF on adult brain	1:500	Gift from David Krantz	N/A	Fei et al., 2010	para 15
anti-Gad1	Guinea pig, polyclonal	IF on adult brain	1:500	Genscript, made for this study	N/A	Raised against the full Gad1 protein	para 59
anti-V5	Mouse, monoclonal	IF, detects the smV5 translation reporter	1:200	ThermoFisher	740058MP647/RRID:AB_3679184		para 17
anti-GABA	Rabbit, polyclonal	IF, marks GABAergic neurons in Fig. 2E	1:500	Millipore-Sigma	A2052/RRID:AB_477652		para 21, 55
GFP Booster, Alexa Fluor 488	Alpaca nanobody-Alexa488 conjugate	IF, detection of GFP in the VGAT sensor stainings	1:500	Proteintech	gb2AF488/RRID:AB_2827573		para 55, 61
RFP Booster, Alexa Fluor 568	Alpaca nanobody-Alexa568 conjugate	IF, detection of RFP in the non-VGAT 3'UTR sensor stainings	1:500	Proteintech	rb2AF568/RRID:AB_2827576		para 55, 62
Donkey anti-rabbit secondary	Donkey	IF, applied overnight at 4 C in PBTx-block with DAPI	1:200	Jackson Immuno	711-545-152		para 55
Donkey anti-guinea pig secondary	Donkey	IF, applied overnight at 4 C in PBTx-block with DAPI	1:200	Jackson Immuno	706-165-148		para 55
DAPI	-	Nuclear counterstain, 5 ug/mL	5 ug/mL	Sigma-Aldrich	D9542-5MG		para 55
