## supplemental tables and scripts for "Long non-coding RNA-3′UTR interactions coordinate GABA signaling in the brain": TableS2_sequences.xlsx

### Sheet: About
Supplementary Table 2
Plasmid, oligonucleotide and probe sequences. Rows are derived from the constructs named in the Methods; the sequence column is marked TO COMPLETE throughout because the text does not carry sequences. Plasmid sequences may be given as full annotated maps (GenBank) supplied alongside this table rather than pasted in. The VGAT HCR probe set is proprietary to Molecular Instruments and should be iden…

### Sheet: Plasmids
Name	Description	Sequence (5' to 3')	Named in Methods
RLV72	Tubulin-2xmsGFP2-PEST-NLS. alphaTub84B promoter, tandem msGFP2 with 3x SV40 NLS and a PEST domain, SV40 terminator flanked by SapI sites. Backbone: pJFRC177-10XUAS-FRT>-dSTOP-FRT>-myr::GFP (Addgene #32149)	TO COMPLETE	para 61
RLV183	As RLV72 with 2xmsGFP2 replaced by tandem mScarlet-I3	TO COMPLETE	para 62
RLV154	RMCE donor base: VGAT genomic sequence flanked by attB sites, nuclear smV5 fused in frame to the VGAT N-terminus followed by T2A, plus a cloning cassette for the miR-7-containing 3'UTR region	TO COMPLETE	para 66
RLV155	RLV154 with the wild-type VGAT 3'UTR fragment	TO COMPLETE	para 66
RLV157	RLV154 with the miR-7 mutant 3'UTR fragment, plus a synonymous mutation at the fourth predicted miR-7 site in the VGAT coding region	TO COMPLETE	para 66
pJFRC177	Parent vector for RLV72. Addgene #32149	Published, see Addgene #32149	para 61
pCFD5	gRNA expression plasmid used for the delta-Gul guides	Port & Bullock, 2016	para 64
pTV-Cherry	Donor backbone: attP site and loxP-flanked 3XP3-mCherry selectable marker. DGRC #1338	Baena-Lopez et al., 2013	para 64

### Sheet: 3'UTR and sensor fragments
Name	Description	Sequence (5' to 3')	Named in Methods
VGAT 3'UTR, wild type	Synthesized by Genewiz (Azenta), inserted into RLV72 by Golden Gate SapI assembly	TGACTGCTCTTCaTAGATTGAATGTAAACTATCCAATCAAAAGATTCTTATTTATGATACTCGACTCATTTGGGCATGGCATGGTCTTCCAGATGCTTTGTCATCAATTTGGCTGTGTCCAAAATGTCGAGGATCGAGTTAAATAAATATCATACATGCGAAACGAAATTATAAAACAATAATGTTAGTCTGTAAGAAACGAAACGCAAGTCTTCCAAACAAGCGAAAAAATGTCTTCCAAACAAAGGTAATATTGATATATGATATACACAATAAATAAGTTAAGAGAAACGATGAATATATAAAAGTATACCTAAGTATGTACGAATATGAGAAAAAGAGAAATATTTATTGTGTTAATATGCATTATAAGATATAGACAAATTGAACAGAGTAAAA…	para 61
VGAT 3'UTR, 3x miR-7 site deletion	As above, three miR-7 sites removed	TGACTGCTCTTCaTAGATTGAATGTAAACTATCCAATCAAAAGATTCTTATTTATGATACTCGACTCATTTGGGCATGGCATGGATGCTTTGTCATCAATTTGGCTGTGTCCAAAATGTCGAGGATCGAGTTAAATAAATATCATACATGCGAAACGAAATTATAAAACAATAATGTTAGTCTGTAAGAAACGAAACGCAAAACAAGCGAAAAAATAACAAAGGTAATATTGATATATGATATACACAATAAATAAGTTAAGAGAAACGATGAATATATAAAAGTATACCTAAGTATGTACGAATATGAGAAAAAGAGAAATATTTATTGTGTTAATATGCATTATAAGATATAGACAAATTGAACAGAGTAAAACGATAAACTGCAAATGTACATCAT…	para 61
VGAT 3'UTR fragment, wild type (RMCE)	Inserted into RLV154 by InFusion to give RLV155	tcttcggcgttattggtatcTACGATTCGGGCAATGCCCTGATAAATGCATTTGAAATCGGTCTTCCATTTTAAATTGAATGTAAACTATCCAATCAAAAGATTCTTATTTATGATACTCGACTCATTTGGGCATGGCATGGTCTTCCAGATGCTTTGTCATCAATTTGGCTGTGTCCAAAATGTCGAGGATCGAGTTAAATAAATATCATACATGCGAAACGAAATTATAAAACAATAATGTTAGTCTGTAAGAAACGAAACGCAAGTCTTCCAAACAAGCGAAAAAATGTCTTCCAAACAAAAGTAATATTGATATATGATATACACAATAAATAAGTTAAGAGAAACGATGAATATATAAAAGTATACCTAAGTATGTACGAATATGAGAAAAAGA…	para 66
VGAT 3'UTR fragment, miR-7 mutant (RMCE)	Inserted into RLV154 by InFusion to give RLV157	tcttcggcgttattggtatcTACGATTCGGGCAATGCCCTGATAAATGCATTTGAAATCGGACTCCCCTTTTAAATTGAATGTAAACTATCCAATCAAAAGATTCTTATTTATGATACTCGACTCATTTGGGCATGGCATGGATGCTTTGTCATCAATTTGGCTGTGTCCAAAATGTCGAGGATCGAGTTAAATAAATATCATACATGCGAAACGAAATTATAAAACAATAATGTTAGTCTGTAAGAAACGAAACGCAAAACAAGCGAAAAAATAACAAAAGTAATATTGATATATGATATACACAATAAATAAGTTAAGAGAAACGATGAATATATAAAAGTATACCTAAGTATGTACGAATATGAGAAAAAGAGAAATATTTATTGTGTTAATATGC…	para 66
miR-7 sensor fragment	SV40 terminator downstream of two complete 23 nt complements to mature miR-7-5p, separated by 25 nt	tagcaGCTCTTCaTAGtaaTCTAGAGGATCTTTGTGAAGGAACCTTACTTCTGTGGTGTGACATAATTGGACAAACTACCTACAGAGATTTAAAGCTCTAAGATTCCAACCTATGGACAACAAAATCACTAGTCTTCCAAACTGATGAATGGGAGCAGTGGTGGACAACAAAATCACTAGTCTTCCATCAGAAGAAATGCCATCTAGTGATGATGAGGCTACTGCTGACTCTCAACATTCTACTCCTCCAAAAAAGAAGAGAAAGGTAGAAGACCCCAAGGACTTTCCTTCAGAATTGCTAAGTTTTTTGAGTCATGCTGTGTTTAGTAATAGAACTCTTGCTTGCTTTGCTATTTACACCACAAAGGAAAAAGCTGCACTGCTATACAAGAAAATTAT…	para 62
sgll 3'UTR	Synthesized by Genewiz (Azenta), inserted into RLV183	gtagcGCTCTTCaTAGGCACTGGGTTCTGGAGTTCAGCTACAGATGCATTGAAAATGTCTTCCAAATTAAGTTGTTATGCGCAGGATAATAGAGGAACGTTTAAAGCTGCTTCAAAATAAATGTTAAGACATAACCAACAACTATGTACATCTGTACAAGCTTAACTACCAAATACAAATTTAAGATTGCCTTTAAATATTGTCATAAGGTGTAAGTGAAATTACAATTCCTTTTTAAATTTGAAAGTACACTAGCTAAGATCACATCCTAAAATATGGCTTATAGCCCTTAAAAAAGTTGGACAAGTAGCCTAAGCATTTTTTATCCGTTGCCTTGAAGTGCGTTATAAATTGTAGAGCATATTAAAAATTACTATGTCGACTGTTTTGGCACAAAAG…	para 62
ScsbetaG 3'UTR	Synthesized by Genewiz (Azenta), inserted into RLV183	gtagcGCTCTTCaTAGGGGAACGATTGAGGAGAGCATGTCTTCCAGAATGAAACGACGCTCATTAGCATTTACAACGGTTGGGCCTTTTAAGTATAAGTTTTTATCGACAATATAACCAAAATATGTTATATTCTATATAAAAAGCTTTTTATTTGATTTAAGAAGTACCTTAGCCATCTATCAAAAATTAATTAAATTTAAAATCATTTATTTCTTAATTTAAAAAATGTATAATCTAAATTGTTTAATTTACTGTTTTGAAATTTGGCaGAAGAGCatgct	para 62
Ssadh 3'UTR	Synthesized by Genewiz (Azenta), inserted into RLV183	gtagcGCTCTTCaTAGAGTCCGATGGAGGGATCACCCCCACTGCTTTCATACGCTGTCTTCCACTAGAATGCGATTGGTTTATTGTTGTCTAATTGTAGAATAACACGCCGCTATATTAATAAATGTGCACAAAGTCTACCTGAAGCTAATAGATAATTTCCCTTTTTTAAAATAGCCCGCCTCACCTTTCGAGGCaGAAGAGCatgct	para 62
P5CDh1 3'UTR	Synthesized by Genewiz (Azenta), inserted into RLV183	gtagcGCTCTTCaTAGGCTGGCCGACAGAAGATGCGCAAGGGGAATGGGATGAGCAAAAGTAGTGAAAACCAGACAGGAATCTCATATAACTACTAACTATATAAACATACTTAAATGTATTTTGTTGAAATACTTTTAAACATCTCCAACACCCAAAGACCTGCCCCGTAACCCTACATACCTAGTTCAGATAGCTTCGATTTGTATACACACACACTCTAAGAATCTCAAAACAACCCATGAGAATGCCTCGAAAGTTTGTAAATTGATATGCTGATACCTTCGAACTACAAACACACCATGACATGGATATTTTAAATGAATACTATGTAATATCATTATTTTACGATTTAAACGCAATGTGATTATTTAATTATATATGATTTATAATTAAATGG…	para 62

### Sheet: Guide RNAs
Name	Description	Sequence (5' to 3')	Named in Methods
delta-Gul guide RNA 1	Targets sequence flanking the Gul gene body; designed with CRISPR Optimal Target Finder and EvaluateCrispr (TRiP); cloned into pCFD5	ATTATCCTCCAGGGAGGACT	para 64
delta-Gul guide RNA 2	As above, flanking the opposite end of the gene body	CCGTTTCACTGCTTCAACCG	para 64
Gul promoter guide RNAs	CRISPRa.Stable TRiP line BDSC #81666; list each guide in the construct	see BDSC #81666	para 68

### Sheet: Homology arms
Name	Description	Sequence (5' to 3')	Named in Methods
delta-Gul 5' homology arm	200 bp, synthesized, with a gRNA site appended (identical to one of the genomic gRNA sites) to permit in-vivo linearization; InFusion into pTV-Cherry	ctagcACATATGcaGGTACCATTATCCTCCAGGGAGGACTGGGAACCCCTTTCGGTTTGGCAAATCAAGCGAATGATATTCGGATAGCAAATGCTCGGGATAACAATGGTGTAAGGATTAGGCCCCGCAGGCAAGTACCCCAAACGCTGCTTTTTGCTGCCTATTTTTGAGAGCGCGATAATTGCATTTCGAGCACAATTGCTCCTATTGTACGGGGCCAAACAGTCTCCATTTTGGCCCAGTgtagtgccccaactGGGGTA	para 64
delta-Gul 3' homology arm	200 bp, as above	GTATGCTATACGAAGTTATcCCGTGGCAAGCAGTGCATAACCGCTTGAGCTGCTTTAAACAGTATTTCAAATCAGGGCGCGCTGTCTACATTCTTATCTATATGTGTATAACAAAAAAATTGATTGCTTATTTCTTAGGTACCTACATACATATATTAATTATTTCCCATAGGAGTGCATGCGTATATTTTTCGTAGATATTATTCGCTCTCTTTTAGAACCCAGTCCTCCCTGGAGGATAATactagtGCgacgtcGATTAA	para 64

### Sheet: HCR probes
Name	Description	Sequence (5' to 3')	Named in Methods
Gad1 HCR probe set	Designed with HCR Probe Maker (Kuehn et al., 2022) as modified at github.com/chenyenchung/insitu_probe_generator; ordered as an oligo pool from IDT. One row per probe pair	See sheet 'Gad1 HCR probes' (48 oligos, 24 pairs; B3 amplifier)	para 57
CG14989 / Gul HCR probe set	As above. One row per probe pair	See sheet 'Gul HCR probes' (26 oligos, 13 pairs; B2 amplifier)	para 57
VGAT HCR probe set	Synthesized by Molecular Instruments; sequences are proprietary and are not redistributable. Give the catalogue or lot identifier instead	Not applicable	para 57

### Sheet: Gad1 HCR probes
Probe pool	Oligo sequence (5' to 3')
B3_Gad1_24_Dla0	GTCCCTGCCTCTATATCTttCTCGTCCAGCATAAAGTCCACATCC
B3_Gad1_24_Dla0	TTACAAGTCGTCGCCCAGGCGATGGttCCACTCAACTTTAACCCG
B3_Gad1_24_Dla0	GTCCCTGCCTCTATATCTttCCTTCTGCATCATGCGGCCCTTGAT
B3_Gad1_24_Dla0	CGGGCTGGTAGCCCACCATCAGCGTttCCACTCAACTTTAACCCG
B3_Gad1_24_Dla0	GTCCCTGCCTCTATATCTttACGTTGACGCACTCCGGTTCAAGGA
B3_Gad1_24_Dla0	AGTCGCTTGGGCACATACCAGAAGGttCCACTCAACTTTAACCCG
B3_Gad1_24_Dla0	GTCCCTGCCTCTATATCTttGCCCTCGGTGCCCTTGGCCCGCCAC
B3_Gad1_24_Dla0	CATGAGCCGGTCCTGCTGCTGCTCGttCCACTCAACTTTAACCCG
B3_Gad1_24_Dla0	GTCCCTGCCTCTATATCTttCGGCCGCACTGGATCACCTTGTCGC
B3_Gad1_24_Dla0	AGCCACAGCTTGAAGATGTCGTTGTttCCACTCAACTTTAACCCG
B3_Gad1_24_Dla0	GTCCCTGCCTCTATATCTttCGGTCATGAAGAGATACTCCGCCGA
B3_Gad1_24_Dla0	TGTCGTAGCTAATGTCATACTGCTTttCCACTCAACTTTAACCCG
B3_Gad1_24_Dla0	GTCCCTGCCTCTATATCTttCTCCTTGAAATGGATCGTGGAGCAC
B3_Gad1_24_Dla0	CTGATTGCAGCTGATGAGCAGGCCAttCCACTCAACTTTAACCCG
B3_Gad1_24_Dla0	GTCCCTGCCTCTATATCTttTTCCAGGTGACCGAATCGGCACGCT
B3_Gad1_24_Dla0	AGCAGGGCTCCCATGAGCTTGTGGGttCCACTCAACTTTAACCCG
B3_Gad1_24_Dla0	GTCCCTGCCTCTATATCTttTACGCGACATCAACAATCCACCGCC
B3_Gad1_24_Dla0	CACCAGTAAATCTGGGATGACGATGttCCACTCAACTTTAACCCG
B3_Gad1_24_Dla0	GTCCCTGCCTCTATATCTttGTACTTCTGGCAGATATCCGCAATC
B3_Gad1_24_Dla0	AGCAGCATCGATGTGCATCCAGCAGttCCACTCAACTTTAACCCG
B3_Gad1_24_Dla0	GTCCCTGCCTCTATATCTttGTGGTGCCGGCAGTGGCGTTCACAA
B3_Gad1_24_Dla0	TTGATATCATCGAAGGCACCCAGCAttCCACTCAACTTTAACCCG
B3_Gad1_24_Dla0	GTCCCTGCCTCTATATCTttCCAGGATCAGGCGCTCCAGCTCCGA
B3_Gad1_24_Dla0	ATGGAATGTCACCCTTGGCCTTGCGttCCACTCAACTTTAACCCG
B3_Gad1_24_Dla0	GTCCCTGCCTCTATATCTttCACCACAATGCAGTGATCGGTGCCC
B3_Gad1_24_Dla0	GATCATCTTGCCGTGCTCATCCGATttCCACTCAACTTTAACCCG
B3_Gad1_24_Dla0	GTCCCTGCCTCTATATCTttGAGTAATGGCACTGATCCGAGGTGA
B3_Gad1_24_Dla0	CCACAAACGGCAGCGCATGATTTGAttCCACTCAACTTTAACCCG
B3_Gad1_24_Dla0	GTCCCTGCCTCTATATCTttAGCCGTGCTCCTTGTAGTTCGGGAA
B3_Gad1_24_Dla0	TCACCAGTGTGCCGGGCAATCCCACttCCACTCAACTTTAACCCG
B3_Gad1_24_Dla0	GTCCCTGCCTCTATATCTttCAGATTGGAGATGGAACCTCCGGGT
B3_Gad1_24_Dla0	CTTGTGACGAGCTGCCAGGAAGGCAttCCACTCAACTTTAACCCG
B3_Gad1_24_Dla0	GTCCCTGCCTCTATATCTttATGATCTCACGCATCTTGGTCAGCA
B3_Gad1_24_Dla0	AAAATGGAATCGCCACCCGACCAGCttCCACTCAACTTTAACCCG
B3_Gad1_24_Dla0	GTCCCTGCCTCTATATCTttCAATCTCGTAGGTGAACATGTTGGT
B3_Gad1_24_Dla0	CATTCTCCATGAGAATGAAAACTGGttCCACTCAACTTTAACCCG
B3_Gad1_24_Dla0	GTCCCTGCCTCTATATCTttCATGGAGATCAGGTCCAGACCGTTG
B3_Gad1_24_Dla0	CGCAGTGGCCGTCAGCCACTCACCCttCCACTCAACTTTAACCCG
B3_Gad1_24_Dla0	GTCCCTGCCTCTATATCTttGTCTTAACTTGGTACTTCAATGTGG
B3_Gad1_24_Dla0	AGCTGATTGAAGAAGTGGGGATGTCttCCACTCAACTTTAACCCG
B3_Gad1_24_Dla0	GTCCCTGCCTCTATATCTttGCAAGGCGCGATCGGGCACATCCAG
B3_Gad1_24_Dla0	CACAGTCCTCGATGAGCTGCTGCAGttCCACTCAACTTTAACCCG
B3_Gad1_24_Dla0	GTCCCTGCCTCTATATCTttGTGGAAGTCCAGAACCTTCTCGTTC
B3_Gad1_24_Dla0	GAGCAGCCGCTTCATGTCCTCGGGAttCCACTCAACTTTAACCCG
B3_Gad1_24_Dla0	GTCCCTGCCTCTATATCTttAGCACATCGATTACCTTCAGCAGGA
B3_Gad1_24_Dla0	TCGTTGGTGGCCTTCACAAAGTCCAttCCACTCAACTTTAACCCG
B3_Gad1_24_Dla0	GTCCCTGCCTCTATATCTttTTGTGGGCATGAGATCATATGCCGT
B3_Gad1_24_Dla0	CCCGTGTCTCCGGTCCAGCGGTCACttCCACTCAACTTTAACCCG

### Sheet: Gul HCR probes
Probe pool	Oligo sequence (5' to 3')
B2_Gul_share_13_Dla5	CCTCGTAAATCCTCATCAaaACTTTCGTAACACGTTTTCCGATAT
B2_Gul_share_13_Dla5	TTTTATCTCTTTACAGTATTTAACTaaATCATCCAGTAAACCGCC
B2_Gul_share_13_Dla5	CCTCGTAAATCCTCATCAaaAATCAGATAATTCTCGATCCATATA
B2_Gul_share_13_Dla5	AAAACGAAGAACAACAAAACATCAGaaATCATCCAGTAAACCGCC
B2_Gul_share_13_Dla5	CCTCGTAAATCCTCATCAaaGAGCGATCCCCTCAGGAAGGTGGGG
B2_Gul_share_13_Dla5	GGTTTTGTGATTTAGCGCCTCCATCaaATCATCCAGTAAACCGCC
B2_Gul_share_13_Dla5	CCTCGTAAATCCTCATCAaaCAGTTGCACAAAGACCCGCCATCGC
B2_Gul_share_13_Dla5	GCTCAGCTGAAGAACGGCGATAAATaaATCATCCAGTAAACCGCC
B2_Gul_share_13_Dla5	CCTCGTAAATCCTCATCAaaCCCAGTCCGGTGCCGGAGTGGTTGT
B2_Gul_share_13_Dla5	TCTTGCAGAGCACCTTGCACACTTCaaATCATCCAGTAAACCGCC
B2_Gul_share_13_Dla5	CCTCGTAAATCCTCATCAaaTGCGGACACTGTTGCTTCCTCGACC
B2_Gul_share_13_Dla5	CGTTTCCGAGGCGGCTGCCACGGTAaaATCATCCAGTAAACCGCC
B2_Gul_share_13_Dla5	CCTCGTAAATCCTCATCAaaCTGGAACCGTGTGTTGGATCGCCCA
B2_Gul_share_13_Dla5	CCTCTCCGTTCGGCATTCTCCGCGGaaATCATCCAGTAAACCGCC
B2_Gul_share_13_Dla5	CCTCGTAAATCCTCATCAaaGAACCTCCTCCTGCTTCTCCTCCTC
B2_Gul_share_13_Dla5	CTCCACTGGCCTTCTCCTCGTCCTTaaATCATCCAGTAAACCGCC
B2_Gul_share_13_Dla5	CCTCGTAAATCCTCATCAaaGCGCACCTCCTGCTGGCAGGGACTG
B2_Gul_share_13_Dla5	CTTCCGCTCCTTCATCACCCTCATCaaATCATCCAGTAAACCGCC
B2_Gul_share_13_Dla5	CCTCGTAAATCCTCATCAaaCAAAAGCTCGAGCAGACCAAGTCGC
B2_Gul_share_13_Dla5	CCGGGCAGGGAGCGACCCATCTGACaaATCATCCAGTAAACCGCC
B2_Gul_share_13_Dla5	CCTCGTAAATCCTCATCAaaGCCGGCACTTGGCCACATCCGTCTC
B2_Gul_share_13_Dla5	CTTTAGCCCTAGGCAGTCCACACAGaaATCATCCAGTAAACCGCC
B2_Gul_share_13_Dla5	CCTCGTAAATCCTCATCAaaCGCCCAGGCCAGCTCCGCAGAGCTC
B2_Gul_share_13_Dla5	TTTTGGCCACATCAGGCGTTGAAGCaaATCATCCAGTAAACCGCC
B2_Gul_share_13_Dla5	CCTCGTAAATCCTCATCAaaGCTGATGGTTTGGACGTCTTCAAGG
B2_Gul_share_13_Dla5	ACACAGCAAACTCCAATCCTGAACTaaATCATCCAGTAAACCGCC
