## supplemental tables and scripts for "Long non-coding RNA-3′UTR interactions coordinate GABA signaling in the brain": TableS3_mir7_site_counts.xlsx

### Sheet: About
Supplementary Table 3
Conserved miR-7 site counts for all 183 TargetScanFly 7.2 miR-7-5p predicted targets, broken out by seed match. Conserved / poorly conserved calls are TargetScan's own PCT-based assignments, with the designated-transcript override applied where TargetScan's representative transcript is not the expressed one. TargetScan lists 183 genes; this table has 182 because CG9674 (Glts) is dropped by that o…

### Sheet: Per gene
gene	cons_8mer	poor_8mer	cons_7mer-m8	poor_7mer-m8	cons_7mer-A1	poor_7mer-A1	conserved	poorly	aln_sites_total	aln_sites_8mer
VGAT	3	0	0	0	0	0	3	0	3	3
BobA	2	0	0	0	0	0	2	0	2	2
CG13465	2	0	0	0	0	0	2	0	2	2
E(spl)m5-HLH	2	1	0	0	0	0	2	1	3	3
Tom	2	0	0	0	0	0	2	0	2	2
E(spl)m4-BFM	1	0	1	0	0	0	2	0	2	1
CG46320	1	0	0	0	1	1	2	1	3	1
Tis11	1	0	1	0	0	0	2	0	2	1
dx	0	0	0	0	2	0	2	0	2	0
RasGAP1	0	0	1	0	1	0	2	0	2	0
beat-VII	0	0	1	0	1	0	2	0	2	0
fend	0	0	1	0	1	1	2	1	3	0
Brd	1	0	0	0	0	0	1	0	1	1
sgll	1	0	0	0	0	0	1	0	1	1
Ssadh	1	0	0	0	0	0	1	0	1	1
E(spl)m3-HLH	1	0	0	0	0	0	1	0	1	1
lama	1	0	0	0	0	0	1	0	1	1
CG7990	1	0	0	0	0	0	1	0	1	1
CG32225	1	0	0	0	0	0	1	0	1	1
ScsbetaG	1	0	0	0	0	0	1	0	1	1
Glut1	1	0	0	0	0	0	1	0	1	1
ihog	1	0	0	0	0	0	1	0	1	1
Nxf3	1	0	0	0	0	0	1	0	1	1
Adar	1	0	0	0	0	2	1	2	3	1
CG14879	1	0	0	0	0	0	1	0	1	1
frtz	1	0	0	0	0	0	1	0	1	1
hry	1	0	0	0	0	0	1	0	1	1
CG6398	1	0	0	0	0	0	1	0	1	1
CG10444	1	0	0	0	0	0	1	0	1	1
cpa	1	0	0	0	0	0	1	0	1	1
CG14234	1	0	0	0	0	0	1	0	1	1
Samuel	1	0	0	0	0	0	1	0	1	1
CG13698	1	0	0	0	0	0	1	0	1	1
p130CAS	1	0	0	0	0	0	1	0	1	1
ric8a	1	0	0	0	0	0	1	0	1	1
CG44422	1	0	0	0	0	0	1	0	1	1
CG46244	1	0	0	0	0	0	1	0	1	1
stol	1	0	0	0	0	0	1	0	1	1
alph	1	0	0	0	0	0	1	0	1	1
cic	1	0	0	0	0	1	1	1	2	1
Octalpha2R	1	0	0	0	0	0	1	0	1	1
nAChRalpha1	1	0	0	0	0	0	1	0	1	1
mbc	1	0	0	0	0	0	1	0	1	1
nito	1	0	0	0	0	0	1	0	1	1
shakB	1	1	0	0	0	0	1	1	2	2
SRPK	1	0	0	0	0	0	1	0	1	1
CG13667	1	0	0	0	0	0	1	0	1	1
jeb	1	0	0	0	0	1	1	1	2	1
S6kII	1	0	0	0	0	0	1	0	1	1
fs(1)h	1	0	0	0	0	0	1	0	1	1
msi	1	0	0	0	0	0	1	0	1	1
Idgf3	1	0	0	0	0	0	1	0	1	1
lmd	0	0	1	0	0	0	1	0	1	0
CG8861	0	0	1	0	0	0	1	0	1	0
Fer2	0	0	1	0	0	0	1	0	1	0
abd-A	0	0	0	0	1	2	1	2	3	0
Thor	0	0	0	0	1	0	1	0	1	0
E(spl)mgamma-HLH	0	0	1	0	0	0	1	0	1	0
Sox15	0	0	0	0	1	0	1	0	1	0
Su(fu)	0	0	0	0	1	0	1	0	1	0
Lamtor5	0	0	0	0	1	0	1	0	1	0
CG7272	0	0	0	0	1	0	1	0	1	0
PIG-A	0	0	0	0	1	0	1	0	1	0
da	0	0	0	0	1	0	1	0	1	0
eRF1	0	0	0	0	1	0	1	0	1	0
CG12502	0	0	1	0	0	0	1	0	1	0
DCX-EMAP	0	0	0	0	1	0	1	0	1	0
CG2129	0	0	0	0	1	0	1	0	1	0
CG6700	0	0	0	1	1	0	1	1	2	0
Qsox1	0	0	0	0	1	0	1	0	1	0
dachs	0	0	0	0	1	0	1	0	1	0
CG10338	0	0	0	0	1	0	1	0	1	0
Act88F	0	0	0	0	1	0	1	0	1	0
Naa80	0	0	0	0	1	0	1	0	1	0
GATAe	0	0	1	0	0	0	1	0	1	0
Him	0	0	0	0	1	0	1	0	1	0
Rgk3	0	0	1	0	0	0	1	0	1	0
cos	0	0	1	0	0	0	1	0	1	0
CG18549	0	0	1	0	0	0	1	0	1	0
Ppn	0	0	0	0	1	0	1	0	1	0
rin	0	0	0	0	1	0	1	0	1	0
Fbl6	0	0	0	0	1	0	1	0	1	0
MED19	0	0	0	0	1	0	1	0	1	0
fng	0	0	0	0	1	0	1	0	1	0
Sec24CD	0	0	0	0	1	0	1	0	1	0
chas	0	0	0	0	1	0	1	0	1	0
Cad87A	0	0	0	0	1	0	1	0	1	0
Orai	0	0	1	0	0	0	1	0	1	0
Atf3	0	0	0	0	1	0	1	0	1	0
CG9760	0	0	0	0	1	0	1	0	1	0
Saf-B	0	0	0	0	1	1	1	1	2	0
ci	0	0	1	0	0	0	1	0	1	0
CG43233	0	0	0	0	1	0	1	0	1	0
pdm2	0	0	0	0	1	0	1	0	1	0
Dop1R2	0	0	0	0	1	0	1	0	1	0
CG42663	0	0	1	0	0	0	1	0	1	0
RabX6	0	0	0	0	1	0	1	0	1	0
Teh1	0	0	0	0	1	0	1	0	1	0
Trpml	0	0	0	0	1	0	1	0	1	0
Rgk2	0	0	0	0	1	0	1	0	1	0
Csgalnact	0	0	0	0	1	0	1	0	1	0
Mhc	0	0	0	0	1	0	1	0	1	0
Pino	0	0	0	0	1	0	1	0	1	0
CG42638	0	0	0	0	1	0	1	0	1	0
SCaMC	0	0	0	0	1	0	1	0	1	0
CG9368	0	0	1	0	0	0	1	0	1	0
Pgant5	0	0	1	0	0	0	1	0	1	0
aop	0	0	0	0	1	1	1	1	2	0
unc-13-4A	0	0	0	0	1	1	1	1	2	0
alpha-Est9	0	0	0	0	1	0	1	0	1	0
Nlg3	0	0	0	0	1	0	1	0	1	0
CG5890	0	0	0	0	1	1	1	1	2	0
lgs	0	0	0	0	1	0	1	0	1	0
side-IV	0	0	0	0	1	0	1	0	1	0
CG31687	0	0	0	0	1	0	1	0	1	0
ss	0	0	0	0	1	1	1	1	2	0
Dop2R	0	0	0	0	1	0	1	0	1	0
Shal	0	0	0	0	1	0	1	0	1	0
CG45087	0	0	0	0	1	0	1	0	1	0
dpr8	0	0	0	0	1	0	1	0	1	0
jim	0	0	1	0	0	0	1	0	1	0
CG42613	0	0	0	0	1	0	1	0	1	0
bowl	0	0	1	0	0	0	1	0	1	0
CG10555	0	0	0	0	1	0	1	0	1	0
Lztr1	0	0	1	0	0	0	1	0	1	0
5-HT1B	0	0	1	0	0	0	1	0	1	0
sns	0	0	1	0	0	0	1	0	1	0
Pka-R2	0	0	0	0	1	0	1	0	1	0
eIF4EHP	0	0	0	0	1	0	1	0	1	0
fax	0	0	0	0	1	0	1	0	1	0
CG31688	0	0	0	0	1	0	1	0	1	0
CG4456	0	0	0	0	1	0	1	0	1	0
Ptp10D	0	0	0	0	1	0	1	0	1	0
Kdm5	0	0	0	0	1	0	1	0	1	0
side-III	0	0	0	0	1	0	1	0	1	0
beat-Ic	0	0	1	0	0	0	1	0	1	0
elav	0	0	0	0	1	0	1	0	1	0
CG12531	0	0	0	0	1	0	1	0	1	0
ari-1	0	0	0	0	1	0	1	0	1	0
meng	0	0	1	0	0	0	1	0	1	0
tun	0	0	0	0	1	0	1	0	1	0
BuGZ	0	0	0	0	1	0	1	0	1	0
Mrp5	0	1	0	0	1	0	1	1	2	1
wgn	0	0	0	0	1	0	1	0	1	0
CG13784	0	0	1	0	0	0	1	0	1	0
CG1090	0	0	1	0	0	1	1	1	2	0
Sdc	0	0	0	0	1	0	1	0	1	0
Dpp10	0	0	0	0	1	0	1	0	1	0
Rdl	0	0	1	0	0	0	1	0	1	0
OtopLa	0	0	0	0	1	0	1	0	1	0
Ace	0	0	0	0	1	0	1	0	1	0
cac	0	0	0	0	1	0	1	0	1	0
DCP2	0	0	1	0	0	0	1	0	1	0
Sf3b3	0	0	0	0	1	0	1	0	1	0
CG6765	0	0	0	0	1	0	1	0	1	0
CG17841	0	0	0	0	1	0	1	0	1	0
Kul	0	0	0	1	1	0	1	1	2	0
nAChRalpha5	0	0	0	0	1	0	1	0	1	0
AGO1	0	0	0	0	1	0	1	0	1	0
shep	0	0	1	0	0	0	1	0	1	0
sr	0	0	0	0	1	0	1	0	1	0
CG42324	0	0	1	1	0	0	1	1	2	0
Gdap2	0	0	0	0	1	0	1	0	1	0
mamo	0	0	0	0	1	0	1	0	1	0
pxb	0	0	0	0	1	0	1	0	1	0
NaCP60E	0	0	0	1	1	0	1	1	2	0
fmt	0	0	1	0	0	0	1	0	1	0
Skel	0	0	0	0	1	0	1	0	1	0
jing	0	0	0	0	1	0	1	0	1	0
Gfrl	0	0	1	0	0	0	1	0	1	0
Cad86C	0	0	1	0	0	0	1	0	1	0
CG4949	0	0	0	0	1	0	1	0	1	0
ArgRS-m	0	0	0	0	1	0	1	0	1	0
eag	0	0	1	0	0	0	1	0	1	0
Atpalpha	0	0	0	0	1	0	1	0	1	0
Apc	0	0	0	0	1	0	1	0	1	0
Ggamma1	0	0	0	0	1	0	1	0	1	0
mei-P26	0	0	1	0	0	0	1	0	1	0
mRpS26	0	0	0	0	1	0	1	0	1	0
CG10395	0	0	0	0	1	0	1	0	1	0
Dyrk3	0	0	0	0	1	0	1	0	1	0
MTA1-like	0	0	0	0	1	0	1	0	1	0
