## supplemental tables and scripts for "Long non-coding RNA-3′UTR interactions coordinate GABA signaling in the brain": TableS7_gul_orfs.xlsx

### Sheet: About
Supplementary Table 7
Open reading frames in the two Gul isoforms. 'Start codons' gives each candidate start with its dm6 position and per-base conservation over the UCSC 124-insect alignment (phyloP and phastCons averaged over the three start-codon bases). 'Isoform summary' gives the ORF inventory per isoform. Kozak context is scored against the Drosophila consensus of Cavener (1987): purine at -3, G at +4.

### Sheet: Start codons
name	genomic	codon	phyloP	mean	phastCons
RE used ATG (246 aa)	4088967	ATG	[1.10379, 3.44577, 0.756827]	1.7688	0.997375
RF annotated start (171 aa)	4089192	TTG	[10.4504, 11.5963, 11.9783]	11.3417	1
RF ATG 115 aa (frame+2)	4090314	ATG	[-0.159811, 0.217008, -0.913449]	-0.285417	0.023622
RF ATG 101 aa (frame+1)	4090334	ATG	[-0.34822, 4.36202, 3.79679]	2.60353	0.994751
RF ATG 65 aa (frame+3)	4090483	ATG	[0.0285984, 0.405417, 0.217008]	0.217008	0
RF ATG 44 aa (frame+3)	4090104	ATG	[3.04315, 1.15906, 0.593827]	1.59868	0.986877
RF first ATG (nt114, 7 aa)	4090068	ATG	[0.593827, 0.782236, 1.53587]	0.970644	0.992126

### Sheet: Isoform summary
Isoform	cdna_len	cds_start	cds_len	aa	ann_cds_start	ann_cds_len	ann_aa
re	2917	131	741	246
rf	1218				61	516	171
