## supplemental tables and scripts for "Long non-coding RNA-3′UTR interactions coordinate GABA signaling in the brain": TableS10_two_factor_model.xlsx

### Sheet: About
Supplementary Table 10
The 33 conserved-8mer miR-7 targets that pass the per-gene retention filter in all three CNS regions and carry a locatable GTCTTCCA 8mer in the FlyBase r6.58 longest-isoform 3'UTR, with the two predictors of the two-factor model: the length of uninterrupted Gul complementarity anchored on the miR-7 site, and the number of other conserved miRNA families with sites in the same 3'UTR. The response i…

### Sheet: 33 conserved 8mer targets
Gene	Mean rho with Gad1	Longest Gul helix, Watson-Crick only (bp)	Longest Gul helix, G:U allowed (bp)	Competing conserved miRNA families in 3'UTR	3'UTR length (nt)	Conserved miR-7 8mer sites	rho with Gad1 (OL)	rho with Gad1 (VNC)	rho with Gad1 (CB)	miR-7 share of conserved miRNA input
VGAT	0.693231	22	22	5	522	3	0.72761	0.900637	0.525021	0.375
Ssadh	0.620827	9	9	3	127	1	0.540464	0.8018	0.500333	0.333333
CG32225	0.601184	12	12	8	291	1	0.493692	0.836883	0.465658	0.111111
sgll	0.549156	15	17	1	376	1	0.4006	0.650507	0.586134	1
ScsbetaG	0.475245	17	17	6	201	1	0.445898	0.632826	0.365539	0.166667
CG6398	0.24855	10	15	6	606	1	0.371429	0.389011	0.0125066	0.166667
msi	0.23886	9	9	54	7676	1	0.325743	0.374022	0.0657175	0.00719424
lama	0.207595	10	10	9	377	1	0.242212	-0.00362903	-0.000974416	0.111111
E(spl)m3-HLH	0.161224	11	11	10	433	1	0.0981128	-0.0021978	0.0334201	0.1
CG10444	0.159244	9	9	12	765	1	0.474641	0.542016	0.414821	0.0666667
Samuel	0.144349	11	11	11	994	1	-0.153846	0.318182	-0.00715826	0.0909091
hry	0.130619	14	14	9	830	1	0.154412	0.0634921	0.00139502	0.111111
ihog	0.122835	11	12	6	289	1	0.13986	0.145865	0.0749051	0.125
Tis11	0.0956615	11	12	29	3320	1	0.0344773	-0.0111722	0.0385291	0.0512821
Idgf3	0.0841042	11	11	21	2345	1	0.231729	0.0217246	0.0412919	0.0416667
p130CAS	0.0509227	9	9	8	609	1	0.0417853	0.153081	-0.00919158	0.111111
Octalpha2R	0.0443025	8	8	45	6871	1	0.0403083	0.116258	0.0178578	0.0136986
stol	0.0374248	15	15	31	3652	1	0.0142759	-0.0403727	0.200136	0.0227273
S6kII	-0.00354663	9	9	26	2932	1	-0.102975	0.0126082	0.0217601	0.0322581
CG7990	-0.0105802	9	9	23	2797	1	-0.211613	0.0195574	0.0734446	0.03125
ric8a	-0.0189332	9	9	13	1119	1	-0.0575392	0.0539268	-0.00967566	0.0714286
nito	-0.0392511	9	9	38	1404	1	0.0491798	-0.0486291	-0.135682	0.0204082
shakB	-0.0593367	10	11	58	11510	2	0.00400502	-0.145483	-0.0396995	0.0169492
CG14879	-0.0863525	10	10	18	960	1	-0.025641	-0.167201	-0.116207	0.05
CG44422	-0.0872412	11	11	37	5728	1	-0.038986	-0.00383227	-0.166551	0.0163934
nAChRalpha1	-0.0938262	11	13	51	7843	1	-0.0956139	-0.020234	-0.145687	0.0107527
CG13698	-0.105354	10	10	9	764	1	-0.033564	-0.199719	-0.18946	0.0909091
mbc	-0.120824	10	10	15	863	1	0.100215	-0.191811	-0.309601	0.0625
CG14234	-0.128994	9	9	17	2073	1	-0.190984	-0.0345207	-0.171244	0.0526316
frtz	-0.189765	9	9	7	450	1	-0.11458	-0.305211	-0.257441	0.142857
cic	-0.198262	9	9	27	3315	1	-0.0999226	-0.292673	-0.147344	0.05
Glut1	-0.205461	10	10	41	5077	1	-0.116059	-0.249342	-0.172478	0.015873
jeb	-0.274966	8	8	45	7415	1	-0.163163	-0.271105	-0.337157	0.0238095
