## supplemental tables and scripts for "Long non-coding RNA-3′UTR interactions coordinate GABA signaling in the brain": TableS11_abundance_stoichiometry.xlsx

### Sheet: About
Supplementary Table 11
Gul abundance and mimic-site stoichiometry per CNS region. 'Gul abundance rank' gives Gul's rank among all transcripts detected in that region. 'Stoichiometry' compares Gul mimic-site abundance (expression x three tandem TGGAAGACA copies) with the summed site abundance of the six proposed conserved-8mer targets (one miR-7 site each), computed in GABAergic clusters only, defined by an Otsu cut on …

### Sheet: Stoichiometry
tissue	gul_sites	target_sites	ratio	n_targets	genes	expr_VGAT	expr_sgll	expr_Ssadh	expr_ScsbetaG	expr_CG32225	expr_CG10444
OL	998.775	13.7762	72.4999	6	CG10444,CG32225,ScsbetaG,Ssadh,VGAT,sgll	5.12344	0.83688	3.44825	0.343981	3.70902	0.314652
VNC	881.803	10.4841	84.1084	6	CG10444,CG32225,ScsbetaG,Ssadh,VGAT,sgll	2.51065	0.747227	4.10713	0.584298	2.40355	0.131259
CB	717.089	7.13792	100.462	6	CG10444,CG32225,ScsbetaG,Ssadh,VGAT,sgll	2.6697	0.484828	2.2309	0.248691	1.41597	0.0878209

### Sheet: Gul abundance rank
tissue	gul	rank	n	pct
OL	73.9838	7	11996	99.9416
VNC	136.419	2	12897	99.9845
CB	51.4203	12	16258	99.9262
